# Differential leaf flooding resilience in *Arabidopsis thaliana* is controlled by age-dependent ORESARA1 activity

**DOI:** 10.1101/2022.11.23.517613

**Authors:** Tom Rankenberg, Hans van Veen, Mastoureh Sedaghatmehr, Che-Yang Liao, Muthanna Biddanda Devaiah, Salma Balazadeh, Rashmi Sasidharan

**Affiliations:** Plant Stress Resilience, Utrecht University; Plant-Environment Signaling; Utrecht University; Max Planck Institute of Molecular Plant Physiology; Leiden University; Laboratory of Biochemistry, Wageningen University

**Keywords:** flooding, abiotic stress, hypoxia, senescence, ethylene

## Abstract

The volatile phytohormone ethylene is a major regulator of plant adaptive responses to flooding. In flooded plant tissues, it quickly increases to high concentrations due to its low solubility and diffusion rates in water. The passive, quick and consistent accumulation of ethylene in submerged plant tissues makes it a reliable cue to trigger flood-acclimative responses, including metabolic adjustments to cope with flood-induced hypoxia. However, persistent ethylene accumulation also accelerates leaf senescence. Stress-induced senescence hampers the photosynthetic capacity and stress recovery. In submerged *Arabidopsis* shoots, senescence follows a strict age-dependent pattern starting with the older leaves. Although mechanisms underlying ethylene-mediated senescence have been uncovered, it is unclear how submerged plants avoid an indiscriminate breakdown of leaves despite high systemic ethylene accumulation. Here we demonstrate in *Arabidopsis* plants that even though submergence triggers a leaf-age independent activation of ethylene signaling via EIN3, senescence was initiated only in the old leaves, and independent of the N-degron pathway of oxygen sensing. This EIN3 stabilization also led to the overall transcript and protein accumulation of the senescence-promoting transcription factor ORESARA1 (ORE1). ORE1 protein accumulated in both old and young leaves during submergence. However, leaf age-dependent senescence could be explained by ORE1 protein activation specifically in old leaves, independent of the previously identified age-dependent control of *ORE1* via miR164. Our results unravel a mechanism by which plants regulate the speed and pattern of senescence during environmental stresses like flooding. The age-dependent activity of ORE1 ensures that older expendable leaves are dismantled first, thus prolonging the life of younger leaves and meristematic tissues vital to whole plant survival.

**Significance statement:** Flooded plants systemically accumulate saturating concentrations of the senescence promoting volatile hormone ethylene. Yet, leaf senescence follows a strict age-dependent gradient, thus prolonging the survival of young leaves and meristematic tissue. Here we show that in flooded plants, age-independent activation of ethylene signaling via EIN3, induces the systemic accumulation of the senescence-inducing transcription factor ORE1. Premature senescence of younger tissues is prevented by the posttranslational activation of ORE1 specifically in old leaves, where it induces the transcription of senescence-associated genes. Our results highlight how a systemic stress signal (ethylene accumulation upon flooding) induces a signaling cascade that diverges in an age-dependent manner, and eventually leads to an age-dependent physiological output (leaf senescence).
