## Supplementary material for "Differential leaf flooding resilience in *Arabidopsis thaliana* is controlled by age-dependent ORESARA1 activity": SI Table 1

### Sheet: Sheet1
AGI	Name	reference
AT1G01480	ACS2	Qiu et al., 2015
AT1G11190	BFN1	Matallana-Ramirez et al., 2013
AT1G26820	RNS3	Rauf et al., 2013
AT1G28470	ANAC010	This study
AT2G25625	CV	This study
AT3G13672	SINA1	Rauf et al., 2013
AT3G44880	PAO	Qiu et al., 2015
AT4G11280	ACS6	Zhang et al., 2021
AT4G13250	NYC1	Qiu et al., 2015
AT4G22920	NYE1	Qiu et al., 2015
AT5G04200	MC9	This study
AT5G04900	NOL	Qiu et al., 2015
AT5G13170	SWEET15	Matallana-Ramirez et al., 2013
AT5G13180	VNI2	Rauf et al., 2013
AT5G26940	DPD1	This study
AT5G39610	ORE1	-
