## Supplementary material for "Differential leaf flooding resilience in *Arabidopsis thaliana* is controlled by age-dependent ORESARA1 activity": SI Table 2

### Sheet: Sheet1
ID	primer name	sequence (5' to 3')	purpose	AGI
21	ACT F	TTCGTGGTGGTGAGTTTGTT	qPCR	AT3G18780
22	ACT R	GCATCATCACAAGCATCCTAA	qPCR	AT3G18780
3509	ORE1 F	TCTGCTACTGCCATTGGTGAAGT	qPCR	AT5G39610
3510	ORE1 R	TCGGGTATTTCCGGTCTCTCAC	qPCR	AT5G39610
6118	BFN1 F	CAGCCATCTCCATTACATCG	qPCR	AT1G11190
6119	BFN1 R	CCGTAATGCTGAAGCTGAGA	qPCR	AT1G11190
5715	MIR164B F	ATGAGTTAGTTCTTCATGTGCCCATC	qPCR	AT5G01747
5716	MIR164B R	atattcccacgtgcgtaacacttg	qPCR	AT5G01747
6121	MC9 F	CGTGAAAAACACGTGGACTC	qPCR	AT5G04200
6122	MC9 R	TTTGAATCGCGTTGCTAAAC	qPCR	AT5G04200
6649	CPK1 F	TGAGGATGTCCGCATAGAAG	qPCR	AT5G04870
6650	CPK1 R	CCATTTTCACAGGTCCTCCT	qPCR	AT5G04870
3557	NYE1 F	AAAGTCGAGTGTTGGGGTCC	qPCR	AT4G22920
3558	NYE1 R	CAACTACACTCGTCCGCACA	qPCR	AT4G22920
5383	pORE1 F	cgacgacccgagtaattgat	Cloning
5384	ORE1 CDS R	TCAGAAATTCCAAACGCAATC	Cloning
5510	ORE1 CDS no stop R	GAAATTCCAAACGCAATCCA	Cloning
5738	ORE1 CDS no stop HA R	TTACGCATAGTCAGGAACATCGTATGGGTAGAAATTCCAAACGCAATCCA	Cloning
5712	pORE1 R	gacgaagagggaagggtttt	Cloning
5804	HA overhang R pPLV01	ttatggagttgggttCTTACGCATAGTCAGGAACATCGTATGG	Cloning
5761	pORE1 overhang F pPLV01	tagttggaatgggttCcgacgacccgagtaattgataaaaatttaacc	Cloning
5739	pORE1 overhang F pPLV13	tagttggaatgggttccgacgacccgagtaattgataaaaatttaacc	Cloning
5740	pORE1 overhang R pPLV13	ttatggagttgggttgttctttagaacaattatttgtattgaaattcaagagttttacctac	Cloning
ChIP_1	ANAC010_ChIP F	ACTCCATCTCTCGTCACCTTTC	ChIP-qPCR	AT1G28470
ChIP_2	ANAC010_ChIP R	CCAACCACACTTAGGAAAACCC	ChIP-qPCR	AT1G28470
ChIP_3	CV_ChIP_F	CGACAAGAACCTTGTTGACGTG	ChIP-qPCR	AT2G25625
ChIP_4	CV_ChIP_R	CGTGAATCTGTTTGCTACGTCTG	ChIP-qPCR	AT2G25625
ChIP_5	MC9_ChIP_F	TGAACTTCACTACACGAAACCTC	ChIP-qPCR	AT5G04200
ChIP_6	MC9_ChIP_R	TGGGGTTTCTTGTGTACGTG	ChIP-qPCR	AT5G04200
ChIP_7	DPD1_ChIP_F	ACGTAGATCATCACTGCGAGAC	ChIP-qPCR	AT5G26940
ChIP_8	DPD1_ChIP_R	AATGTTGCACTCCGAGAAGC	ChIP-qPCR	AT5G26940
ChIP_9	BFN1_ChIP_F	CATGACACATGGATGATGCTGT	ChIP-qPCR	AT1G11190
ChIP_10	BFN1_ChIP_R	CATTGCGAGTCTCATACGTTCC	ChIP-qPCR	AT1G11190
ChIP_11	AT2G22180_ChIP_F	GTTGCGTATGAAGATGACGTGG	ChIP-qPCR	AT2G22180
ChIP_12	AT2G22180_ChIP_R	GCCGAGTTAACGACGTGCTTAT	ChIP-qPCR	AT2G22180
